# Sea stickleback genome reveals repeated chromosomal rearrangements in sticklebacks

**DOI:** 10.64898/2026.08.30.747834

**Authors:** Jule Drewalowski, Sergei Kliver, Leon Hilgers, Peter Rask Møller, Sarah S.T. Mak, Iva Kovačić, Bent Petersen, Joseph Nesme, Ann M. Mc Cartney, Alice Mouton, Giulio Formenti, Hannes Svardal, Genevieve Diedericks, Henrique G. Leitão, Rosa Fernández, Nuria Escudero, Judit Salces-Ortiz, Claudio Ciofi, Chiara Natali, Maria Angela Diroma, Alessio Iannucci, Marco Sollitto, Michael Hiller, M Thomas P Gilbert, Josefin Stiller

**Author notes:** Corresponding author: Josefin Stiller,; Jule Drewalowski.

## Abstract

Sticklebacks (Gasterosteidae) encompass model organisms which are of particular interest for evolutionary and ecological genomics. Within Gasterosteidae, chromosome number is variable (2n=40-46) and independent fusions of homologous chromosomes have been proposed. The sea stickleback (or fifteen-spined stickleback, *Spinachia spinachia*) has the lowest known number of chromosomes (2n=40) and hence is crucial in understanding chromosome evolution among sticklebacks, but is so far missing in genomic datasets. Here, we present a high-quality diploid genome assembly of *S. spinachia*. PacBio HiFi and Hi-C reads were assembled into a genome of 407.5 Mb in size, consisting of 20 chromosomes, with an N50 of 6.6 Mb and 98.96% complete single-copy BUSCO genes. A phylogenetic tree inferred across five stickleback species and four outgroup genomes from 19,156 genes, alongside synteny analyses and ancestral chromosome reconstructions, confirms *S. spinachia* as the sister species to the four-spined stickleback (*Apeltes quadracus*) and not as the sister group to all other sticklebacks as once thought. It has one species-specific chromosome fusion and shares two fusions with the three-spined stickleback (*Gasterosteus aculeatus*), none of which are present in its sister species. One of these fusions is also present in *Pungitius*, leading to reinterpretion of this fusion as ancestral to Gasterosteidae, with subsequent fission in *Apeltes*. This implies a lower ancestral chromosome number in Gasterosteidae (2n=44) than previously thought. The other fusion shared with *G. aculeatus* presents a case of convergence. Our results suggest that karyotype evolution in Gasterosteidae has been shaped by ancestral chromosome fusion, convergent fusion, and secondary fission.
