## Supplementary material for "Sea stickleback genome reveals repeated chromosomal rearrangements in sticklebacks": Table S1

### Sheet: Table S1
RefSeq ID	GenBank ID	Quality	Species	Common name	Family	Order	Publication	DOI Publication	n contigs	genome size contig (bp)	N50 contig (bp)	n scaffolds	genome size scaffold (bp)	N50 scaffold (bp)	compleasm S (%)	compleasm D (%)	compleasm F (%)	compleasm M (%)	GC content (%)
GCA_021346845.1	GCA_021346845.1	Chromosome	Apeltes quadracus	fourspine stickleback	Gasterosteidae	Perciformes	https://academic.oup.com/mbe/article/39/2/msab358/6462204?login=true	10.1093/molbev/msab358	1081	428855213	5932754	889	428916835	18096870	99.22	0.25	0.24	0.29	44.86
GCF_949316345.1	GCA_949316345.1	Chromosome	Pungitius pungitius	ninespine stickleback	Gasterosteidae	Perciformes	https://academic.oup.com/g3journal/article/14/8/jkae126/7691215	10.1093/g3journal/jkae126	912	480286500	1362288	174	480434100	21005440	98.5	0.33	0.46	0.69	44.12
GCA_049949165.1	GCA_049949165.1	Chromosome	Pungitius sinensis	Amur stickleback	Gasterosteidae	Perciformes	https://www.zoores.ac.cn/article/doi/10.24272/j.issn.2095-8137.2025.395	10.24272/j.issn.2095-8137.2025.395	38	479660580	21937384	21	479662280	22433866	99.36	0.21	0.12	0.31	44.28
GCA_048126635.1	GCA_048126635.1	Chromosome	Spinachia spinachia	sea stickleback	Gasterosteidae	Perciformes	this study		279	407537007	6606641	38	407561107	19449660	98.96	0.21	0.21	0.62	44.83
GCA_048127205.1	GCA_048127205.1	Chromosome	Spinachia spinachia	sea stickleback	Gasterosteidae	Perciformes	this study		328	405992868	6418828	52	406020468	19296231	98.22	0.22	0.32	1.22	44.74
GCF_016920845.1	GCA_016920845.1	Chromosome	Gasterosteus aculeatus	three-spined stickleback	Gasterosteidae	Perciformes	https://academic.oup.com/g3journal/article/11/2/jkab007/6114463	10.1093/g3journal/jkab007	6058	468320193	485752	2937	471894361	20445003	96.67	1.62	0.54	1.17	44.32
https://datadryad.org/stash/dataset/doi:10.5061/dryad.1c59zw3w3	0	Chromosome	Aulorhynchus flavidus	tube-snout	Aulorhynchidae	Perciformes	https://academic.oup.com/gbe/article/14/6/evac075/6589818	10.1093/gbe/evac075	1944	457689481	2607765	1443	458069561	19521385	98.85	0.26	0.28	0.6	43.83
GCF_027596085.1	GCA_027596085.2	Chromosome	Anoplopoma fimbria	sablefish	Anoplopomatidae	Perciformes	https://academic.oup.com/g3journal/article/13/7/jkad089/7141347	10.1093/g3journal/jkad089	8212	653471815	2569385	7493	653543715	26734982	99.03	0.67	0.15	0.15	40.44
GCA_949748355.1	GCA_949748355.1	Chromosome	Melanostigma gelatinosum	limp eelpout	Zoarcidae	Perciformes	https://wellcomeopenresearch.org/articles/9-192	10.12688/wellcomeopenres.21268.1	1123	661856283	1934223	534	661975483	27978033	98.24	0.89	0.33	0.53	41.87
GCA_910589615.1	GCA_910589615.1	Chromosome	Taurulus bubalis	long-spined bullhead	Cottidae	Perciformes	https://pmc.ncbi.nlm.nih.gov/articles/PMC9587380/	10.12688/wellcomeopenres.17356.1	269	615076801	13037006	27	615153901	29138660	99.18	0.31	0.19	0.32	42.21
